# Genome-wide survey of odorant-binding proteins in the dwarf honey bee *Apis florea*

**DOI:** 10.1101/2021.02.25.432941

**Authors:** Bhavika Mam, Snehal Karpe, Ramanathan Sowdhamini

**Affiliations:** National Centre for Biological Sciences, Tata Institute for Fundamental Research, GKVK Campus, Bangalore, Karnataka, India; The University of Trans-Disciplinary Health Sciences and Technology (TDU), Bangalore, Karnataka, India

## Abstract

Odorant binding proteins (OBPs) in insects bind to volatile chemical cue and help in their binding to odorant receptors. The odor coding hypothesis states that OBPs may bind with specificity to certain volatiles and aid the insect in various behaviours. Honeybees are eusocial insects with complex behaviour that requires olfactory inputs. Here, we have identified and annotated odorant binding proteins from the genome of the dwarf honey bee, ***Apis florea*** using an exhaustive homology-based bioinformatic pipeline and analyzed the evolutionary relationships between the OBP subfamilies. Our study suggests that Minus-C subfamily may have diverged from the Classic subfamily of odorant binding proteins in insects.
