## Supplemental Table 2 for "Genome-wide survey of odorant-binding proteins in the dwarf honey bee *Apis florea*"

### Sheet: Sheet1
AfloOBP	Scaffold ID	Gene model	Complete/Partial/ Pseudo	Length	Protein seq	Ortholog AmelOBP
AfloOBP1_NP_001011590.1	NW_003791204.1-3214074 - 3213446	complement(join(3214077..3213993,3213864..3213776,3213713..3213611,3213408..3213408))	Partial	127	PDWVPPEVFDMVAEDKARCMGEHGTTQAQIDDVDKGNLVNEPSITCYMYCLLEAFSLVDDDANVDEDMMLGLLPDHLQERAQSIMGKCLPTSGSDNCNKIYNLAKCVQESAPDVSAKLLLLLLLFL*	AmelOBP1
AfloOBP2_NP_001011591.1	NW_003789385.1-375403-374446	complement(join(374444..374517,374689..374806,374889..374980,375124..375226,375362..375403))	Complete	143	MNTLVTVTCLLAVASVVRGYDQDTIVAKYMEYLMPDIMPCADELHISEDIATNIQAAKNGADMSQLGCLKACVMKRIGMLKGTELNVEPVYKMIDVVHAGNADDIQLVRGIANECIENAKGETDECNIGNKYTDCYIEKLFS*	AmelOBP2
AfloOBP3_l2_XP_006567396.1	NW_003789385.1-369653-368622	complement(join(369650..369653,369330..369393,369053..369144,368830..368938,368623..368599))	Complete	156	MKTILFLTLCIASYMMVRCDDTDDITLCLEQENLTFDDVNSLIEDKSERTIRKRGCIEACLLHKLALMNGNIFDIEKFDVYLNEIRENQKENIRNVIRQCINNAESQDKCWAAQKFTTCLVDYVKFYIKQFIFSFNDSNSISNSTSEEEELNSPL*	AmelOBP3_I2 ABD92639.1
AfloOBP4_NP_001011589.1	NW_003789385.1-368133-366967	complement(join(366944..367050,367140..367251,367460..367551,367726..367780,368089..368133))	Complete	137	MKTTVVFLLCIIYCALVRADMIDQCSEKAGFSLSDLKSIYEGKGEEEIKKLGCFEACIFQKLDMMNGNTLNVEKLESRVKELTPDDFTGDVHEIIEQCVNQAADDDECMVARKYSDCVIEQIDFLRSKILQELNENLQELNEN*	AmelOBP4 AF393495 ASP4
AfloOBP5_NP_001011588.1	NW_003789385.1-399844 - 398926	complement(join(398924..399009,399126..399237,399337..399425,399513..399588,399776..399844))	Complete	144	MHVKSIFLLITILTFVALKPVKSMSADQVEKLAKNMRKSCLQKIAITEELVDGMRRGEFPDDHDLQCYTTCIMKLLRSFKNGNIDFDMIIKQLEITMPPEEVAIGKEIVEACRNEEYTGDDCQKTYQYVQCHYKQNPEKFFFP*	AmelOBP5 AF393497 ASP5
AfloOBP7_NP_001035310.1	NW_003789385.1-372608-371170	complement(join(371156..371244,371730..371829,371911..372029,372168..372267,372564..372608))	Complete	151	MKKFLLVFVYILSVAVIVRANGINEILKIIPISMKDIRYCVIHMGLSIKDFMKMQELLHDEDISEENIKKYLTNYSCFITCTLEKSRIIQNDEIQLDKLVEMANNNNISLDEKKLSECIDEANKGTDKCESGLNFLICFSKFLSEIKSTN*	AmelOBP7 ABD92640.1
AfloOBP8_2_NP_001164515.1	NW_003789385.1-378413-377643	complement(join(377590..377714,377823..377934,378006..378094,378338..378413))	Complete	134	MTIEELKKTFKNLRKGCSKKNDTPKELLDGQFRGEFPKDERLMCYMKCIMISTKAMKNDVILWDFFLKNARMMLLDEYIPRVESVLETCKKEVTATDGCEVAWQFGKCIYENDKEVIFKYDYAENNTWGAVIS*	AmelOBP8_2 AF339140 ASP8
AfloOBP8_2like_XP_006567383.1	NW_003789385.1-398107-397133	complement(join(398113..398042,397868..397949,397534..397622,397343..397454,397134..397155))	Complete	145	MKLSVSLLVTLVLLILLAIEDTVSKKMTIEEVKKTFKNLRKSCSKKNDTPKELLDGQFRGEFPKDERLMCYIKCIMISTKMMKDDVILWDFFLKNVRMMLLDEHVPRVESVLETCKKEVTATDGCEIAWQFGKCIYENDKEVIF*	Amel OBP8_2
AfloOBP9_NP_001035315.1	NW_003791127.1-6189754 - 6190511	join(6189754..6189807,6189886..6189943,6190062..6190256,6190355..6190419,6190488..6190514)	Complete	133	MFKNYHFFFVLAVTLIFLYFGEADIKKDCRKESKVSWAALKKMKAGDMEQDDQNLKCYLKCFMTKHGILDKNAEVDVQKALRHLPRSMQDSTKKLFNKCKSIENDDPCEKAFQLVKCYVEFHPEILQTVPFL	AmelOBP9 DQ435326
AfloOBP10_XP_006566010.1	NW_003790158.1-2089723 - 2091001	join(2089724..2089792,2090128..2090215,2090297..2090349,2090443..2090599,2090829..2090893,2090987..2091004)	Complete	150	MKYSILLSLLITCLIRSPIVHCGTRPSFVSDEMIATAASVVNACQTQTGVATVDIEAVRNGQWPETRQLKCYMYCLWEQFGLVDDKRELSLNGMLTFFQRIPAYRAEVQKAISECKGIGKYLAKGDNCEYAYRFNKCYAELSPRTYYLF*	AmelOBP10 DQ435327
AfloOBP11_NP_001035316.1	NW_003790158.1-2092095 - 2092843	join(2092096..2092170,2092240..2092315,2092383..2092471,2092568..2092673,2092779..2092843)	Partial	137	MRTAKIWLISLLYYLVLQIVLVYGVSDIDEFRELTSKYRKKCISETKTTAEVVEATEYGEFPDDEKLKCYFNCVLEKYNVMDKKNGKIKYNLLKTVIPEAFKEIGHEMIDTCSSIDSNDKCEKSFMFMKCMFEVNPI	AmelOBP11 DQ435328
AfloOBP12_NP_001035319.1	NW_003791605.1-886575 - 887634	join(886573..886608,886884..886977,887165..887280,887359..887488,887555..887637)	Partial	153	VLYNKLTIMIICTIQGLRNLRARSIDISQDIGECMDRSNMTFHELMKLRDSSEARIKLINEEENFKSYGCFLACIWQQSGVMSGSDLSTYNIAGIIEKKYHDDENLKTFFHRIALTCEDEIYIKFLGVNDKACDVALSFKLCMLKAMRNYP*	AmelOBP12_2 ABD92644.1
AfloOBP13_NP_001035314.1	NW_003791127.1-1792025 - 1793722	join(1792026..1792073,1793049..1793124,1793206..1793297,1793406..1793508,1793646..1793725)	Complete	133	MKTIIFIFAFCLVGILAVSEESITKLRKIESVCAEENGIDLQKADDVKKGIFDKNDEKLACYIDCMLKKVGFVNADTTFNEEKFRERTTKLDSEQVNRLVNNCKDITESNSCKKSSKLLRCFIDNNLMKIFE*	AmelOBP13 DQ435330
AfloOBP14_NP_001035313.1	NW_003791127.1-1798992 - 1800750	join(1798993..1799043,1800073..1800145,1800223..1800314,1800408..1800513,1800668..1800753)	Complete	136	MKIILFIFGFCVCVGALTIEELKTRLHAEQSACSTETGIDQQKANDIVQGNVDVEDKKVQLYSECILKSLTLLDKNGVFKPQGIVQVMELLIDENAVKQLVSECSAISETNVHLKASKLVQCFSKYKTMKAVDFL*	AmelOBP14 DQ435331
AfloOBP15-like_NP_001035298.1	NW_003791127.1-1814859 - 1815150	join(1814860..1814953,1815044..1815150,1815049..1815143,1815267..1815353 )	Partial	95	SEIVDDVNENNINIDDENVLSYIECTMRKFSVDKDGNFNENVIREIIRIYLDENEVNKVIMDCSSVTADDNVRIKMTKILQCLMKYKTLKEILNG	AmelOBP15-like
AfloOBP16_NP_001035297.1	NW_003791127.1-1810606 - 1811267	join(1810607..1810679,1810752..1810843,1810942..1811047,1811185..1811270)	Partial	119	TLEELKSELLTAEPICMTETGANQQIIDDINNGIVYVEDENVQLYVECMMKRFNIVDEYGNFMEKYTRDVVGAVLNDDEVNQLVSECSPIYDANVHLKISNILQCFFKYKTINDILNS*	AmelOBP16 DQ435333
AfloOBP17_NP_001035296.1	NW_003791127.1-1816636 - 1817724	join(1816637..1816687, 1817647..1817719, 1817792..1817883, 1817990..1818095, 1818206..1818291)	complete	136	MKTIVIFSIICVCVGALTLEELQNALRITQSFCKTESGVDQQIVDDVNSGKINLSDENVLSYVECAMKKFSAVDDNGNFNEKVARNVASAVLNDDEVEQLIAECSPISDANVHVKISKILQCFFKYKTVNDVLNL*	AmelOBP17
AfloOBP17-like	NW_003791127.1-1817787 - 1818285	join(1817764..1817883,1817990..1818095,1818206..1818291)	partial	94	SEIVDDVNSGKINLSDENVLSYVECAMKKFSAVDDNGNFNEKVARNVASAVLNDDEVEQLIAECSPISDANVHVKISKILQCFFKYKTVNDVLN	AmelOBP17-like
AfloOBP19_NP_001035299.1	NW_003791127.1-1831794 - 1834099	join(1831795..1831845,1833447..1833519,1833613..1833704,1833789..1833894,1834019..1834102)	Complete	136	MKTIVIIFAFCICVGAMTIEELKAQLRDVQQTCKAESGIDEQKANDVHEGSFDVEDEIAQLYSQCIINKFNTVDESGNFNENVVREIMKVYLDENNVNQLVSECSSVSDANIHLKFSKLMICFEKYKTIKEILNL*	AmelOBP19 DQ435336
AfloOBP19-like_NP_001035295.1_B	NW_003791127.1-1834614 - 1834698	join(1834615..1834704) possible isoform of previous	Partial	37	VADANIHLKFSKLMICFEKYKTIKEILNL*	AmelOBP19
AfloOBP21-like_NP_001035296.1	NW_003791127.1-1821377 - 1823025	join(1821378..1821428,1822439..1822511,1822582..1822674,1822765..1822870,1822946..1823031)	Complete	137	MKTIVIIFAICVCVGALTLEELKIGLRATLPICKIETGIDEQKENNIRDGIVDVEDEQVQLYSECLIXKKFNAYDDDGKLNEVVVREIARLYFDEDDVNKIITDCSSISDTNMHLKSSKLIACFGKYTTLNKILN	AmelOBP21
AfloOBP21_NP_001035296.1	NW_003791127.1-1837383 - 1839033	join(1837384..1837434,1838450..1838522,1838593..1838684,1838771..1838876,1838954..1839039)	Complete	136	MKTIVIIFAICVCVGALTPEELKIALRATLPICRIETGIDEQKENDFRNGIIDVEDEQVQLYSECLIKKFNAYDDDGKLNEVVVREIARLYFDEDDVNKIVTDCSSISDANIYLKSSKLMKCFEKFITLNKIIST*	AmelOBP21 DQ435338
