## Supplemental Table 3 for "Genome-wide survey of odorant-binding proteins in the dwarf honey bee *Apis florea*"

### Sheet: afloOBP_blastpNR-Alignment-HitT
Query Acc. Ver	Subject Acc. Ver	Query coverage (%)	Identity (%)	Alignment length	Mismatches	Gap opens	Query start	Query end	Subject start	Subject end	E-value	Bit score	Positives (%)
AfloOBP1_NP_001011590.1	XP_003696876.1	90	99.13	115	1	0	1	115	25	139	4.51e-74	244	99.13
AfloOBP1_NP_001011590.1	XP_003692791.1	88	30.702	114	77	1	1	112	26	139	9.29e-11	62.1	33.33
AfloOBP1_NP_001011590.1	XP_012340587.1	88	30.833	120	73	3	1	112	26	143	5.62e-10	59.6	33.33
AfloOBP2_NP_001011591.1	XP_003690318.1	99	100	142	0	0	1	142	1	142	1.37e-94	301	100
AfloOBP3_l2_XP_006567396.1	XP_031775616.1	99	100	155	0	0	1	155	28	182	3.05e-101	325	100
AfloOBP3_l2_XP_006567396.1	XP_031775640.1	80	34.646	127	79	2	1	126	1	124	1.86e-18	86.7	47.24
AfloOBP4_NP_001011589.1	XP_031775640.1	94	100	136	0	0	1	136	1	136	1.92e-88	284	100
AfloOBP4_NP_001011589.1	XP_031775616.1	86	34.646	127	79	2	1	124	28	153	1.95e-18	87.2	47.24
AfloOBP5_NP_001011588.1	XP_003690412.1	99	100	143	0	0	1	143	1	143	3.55e-97	308	100
AfloOBP5_NP_001011588.1	XP_031775626.1	83	35.833	120	77	0	22	141	25	144	1e-17	84.6	43.33
AfloOBP5_NP_001011588.1	XP_012346046.1	84	33.607	122	81	0	22	143	25	146	2.49e-16	80	41.8
AfloOBP5_NP_001011588.1	XP_003690403.1	83	34.167	120	79	0	22	141	25	144	4.17e-16	79.5	41.67
AfloOBP5_NP_001011588.1	XP_003692794.1	94	28.369	141	91	4	8	143	7	142	6.65e-12	66	39.72
AfloOBP7_NP_001035310.1	XP_031775620.1	99	100	150	0	0	1	150	1	150	5.22e-97	309	100
AfloOBP7_NP_001035310.1	XP_031775623.1	99	99.333	150	0	1	1	150	1	149	1.57e-94	303	99.33
AfloOBP8_2_NP_001164515.1	XP_003690403.1	95	100	128	0	0	1	128	27	154	1.41e-83	277	100
AfloOBP8_2_NP_001164515.1	XP_012346046.1	85	100	115	0	0	1	115	27	141	7.56e-74	245	100
AfloOBP8_2_NP_001164515.1	XP_031775626.1	88	92.373	118	9	0	1	118	27	144	2e-70	236	94.92
AfloOBP8_2_NP_001164515.1	XP_003690412.1	88	33.898	118	78	0	1	118	24	141	5.02e-16	78.7	41.53
AfloOBP8_2_NP_001164515.1	XP_003692794.1	81	27.027	111	74	3	3	111	28	133	8.99e-07	49.4	36.04
AfloOBP8_2like_XP_006567383.1	XP_031775626.1	99	100	144	0	0	1	144	1	144	7.68e-94	299	100
AfloOBP8_2like_XP_006567383.1	XP_003690403.1	87	92.913	127	9	0	18	144	18	144	1.32e-75	257	95.28
AfloOBP8_2like_XP_006567383.1	XP_012346046.1	85	92.742	124	9	0	18	141	18	141	8.23e-74	247	95.16
AfloOBP8_2like_XP_006567383.1	XP_003690412.1	97	34.043	141	89	1	4	144	5	141	3.8e-19	88.9	42.55
AfloOBP8_2like_XP_006567383.1	XP_003692794.1	91	31.852	135	80	6	5	137	9	133	6.01e-09	56.6	39.26
AfloOBP9_NP_001035315.1	XP_003696106.1	100	100	132	0	0	1	132	1	132	2.79e-87	279	100
AfloOBP9_NP_001035315.1	XP_003692794.1	88	27.344	128	78	4	7	123	13	136	1.85e-09	57.9	39.84
AfloOBP10_XP_006566010.1	XP_012340587.1	99	100	149	0	0	1	149	1	149	3.22e-102	322	100
AfloOBP10_XP_006566010.1	XP_003692791.1	99	97.315	149	0	1	1	149	1	145	4.54e-97	308	97.32
AfloOBP10_XP_006566010.1	XP_003696876.1	94	27.972	143	90	4	9	149	11	142	1.03e-10	62.1	31.47
AfloOBP11_NP_001035316.1	XP_003692794.1	100	100	137	0	0	1	137	1	137	3.74e-90	288	100
AfloOBP11_NP_001035316.1	XP_003690412.1	95	27.941	136	88	4	6	136	7	137	3.65e-11	63.4	39.71
AfloOBP11_NP_001035316.1	XP_003696106.1	90	27.344	128	78	4	13	136	7	123	2.13e-09	57.5	39.84
AfloOBP11_NP_001035316.1	XP_012346046.1	77	27.027	111	74	3	28	133	29	137	1.06e-06	49	36.04
AfloOBP11_NP_001035316.1	XP_003690403.1	77	27.027	111	74	3	28	133	29	137	1.08e-06	49.4	36.04
AfloOBP11_NP_001035316.1	XP_031775626.1	77	29.73	111	71	4	28	133	29	137	4.68e-06	46.9	37.84
AfloOBP12_NP_001035319.1	XP_012348498.2	93	97.183	142	2	1	10	151	12	151	1.48e-89	290	97.18
AfloOBP12_NP_001035319.1	XP_012348499.2	71	100	109	0	0	16	124	16	124	3.75e-68	231	100
AfloOBP13_NP_001035314.1	XP_003695876.1	99	100	132	0	0	1	132	1	132	5.87e-83	268	100
AfloOBP13_NP_001035314.1	XP_031773733.1	91	42.742	124	68	3	1	122	1	123	1.46e-19	89.7	50.81
AfloOBP13_NP_001035314.1	XP_012344854.2	91	41.129	124	70	3	1	122	1	123	2.26e-18	86.3	49.19
AfloOBP13_NP_001035314.1	XP_031773740.1	96	38.636	132	77	4	1	129	1	131	7.71e-18	84.6	45.45
AfloOBP13_NP_001035314.1	XP_031773735.1	91	39.231	130	71	3	1	122	1	130	9.2e-18	84.2	47.69
AfloOBP13_NP_001035314.1	XP_012345075.2	91	39.516	124	72	3	1	122	1	123	7.83e-17	81.2	49.19
AfloOBP13_NP_001035314.1	XP_003695905.2	91	36.29	124	76	3	1	122	29	151	1.36e-15	77.4	47.58
AfloOBP13_NP_001035314.1	XP_031773734.1	82	35.135	111	70	2	13	122	14	123	3.43e-13	69.8	47.75
AfloOBP14_NP_001035313.1	XP_031773740.1	99	99.265	136	0	1	1	135	1	136	6.62e-86	276	99.26
AfloOBP14_NP_001035313.1	XP_031773733.1	97	53.03	132	62	0	1	132	1	132	1.33e-41	156	62.88
AfloOBP14_NP_001035313.1	XP_012345075.2	95	50.769	130	64	0	1	130	1	130	1.9e-37	144	60
AfloOBP14_NP_001035313.1	XP_003695889.1	97	48.485	132	68	0	1	132	1	132	7.81e-35	136	56.06
AfloOBP14_NP_001035313.1	XP_012344854.2	95	48.462	130	67	0	1	130	1	130	1.09e-34	136	57.69
AfloOBP14_NP_001035313.1	XP_031773735.1	95	45.985	137	67	1	1	130	1	137	1.19e-32	130	54.74
AfloOBP14_NP_001035313.1	XP_003695913.3	97	43.939	132	74	0	1	132	4	135	8.09e-30	121	53.03
AfloOBP14_NP_001035313.1	XP_003695905.2	97	44.697	132	73	0	1	132	29	160	8.72e-30	122	53.03
AfloOBP14_NP_001035313.1	XP_031773734.1	87	43.697	119	67	0	14	132	14	132	1.89e-25	108	53.78
AfloOBP14_NP_001035313.1	XP_003695876.1	95	38.931	131	77	3	1	130	1	129	3.49e-19	88.9	45.8
AfloOBP15-like_NP_001035298.1	XP_031773734.1	97	54.255	94	41	2	2	94	42	134	9.89e-27	110	67.02
AfloOBP15-like_NP_001035298.1	XP_003695905.2	97	54.255	94	41	2	2	94	70	162	4.28e-26	108	67.02
AfloOBP15-like_NP_001035298.1	XP_031773733.1	95	50	92	44	2	4	94	44	134	8.84e-22	95.2	61.96
AfloOBP15-like_NP_001035298.1	XP_003695889.1	98	43.158	95	52	2	2	95	42	135	6.75e-19	86.3	61.05
AfloOBP15-like_NP_001035298.1	XP_012345075.2	95	47.423	97	44	3	4	94	39	134	1.88e-18	85	57.73
AfloOBP15-like_NP_001035298.1	XP_012344854.2	95	42.268	97	49	3	4	94	39	134	1.3e-15	76.1	57.73
AfloOBP15-like_NP_001035298.1	XP_031773735.1	95	42.268	97	49	3	4	94	46	141	1.55e-15	76.1	57.73
AfloOBP15-like_NP_001035298.1	XP_003695913.3	95	43.478	92	50	2	4	94	47	137	4.44e-15	74.4	56.52
AfloOBP15-like_NP_001035298.1	XP_031773740.1	93	31.868	91	59	2	4	92	44	133	8.56e-12	64.3	50.55
AfloOBP16_NP_001035297.1	XP_003695889.1	99	100	118	0	0	1	118	18	135	7.04e-76	247	100
AfloOBP16_NP_001035297.1	XP_031773734.1	98	63.248	117	43	0	1	117	18	134	2.85e-45	165	71.79
AfloOBP16_NP_001035297.1	XP_003695905.2	98	63.248	117	43	0	1	117	46	162	5.32e-44	163	71.79
AfloOBP16_NP_001035297.1	XP_031773733.1	98	48.718	117	60	0	1	117	18	134	2.91e-30	122	62.39
AfloOBP16_NP_001035297.1	XP_012345075.2	99	47.458	118	62	0	1	118	18	135	5.05e-28	115	59.32
AfloOBP16_NP_001035297.1	XP_012344854.2	99	44.915	118	65	0	1	118	18	135	2.66e-25	107	57.63
AfloOBP16_NP_001035297.1	XP_031773735.1	99	44.915	118	65	0	1	118	25	142	3.42e-25	107	57.63
AfloOBP16_NP_001035297.1	XP_031773740.1	96	45.69	116	62	1	1	115	18	133	3.79e-25	106	53.45
AfloOBP16_NP_001035297.1	XP_003695913.3	98	41.026	117	69	0	1	117	21	137	1.4e-20	92.7	52.14
AfloOBP17_NP_001035296.1	XP_003695905.2	99	100	135	0	0	1	135	29	163	3.52e-85	278	100
AfloOBP17_NP_001035296.1	XP_031773734.1	89	99.18	122	1	0	14	135	14	135	4.5e-76	250	100
AfloOBP17_NP_001035296.1	XP_003695889.1	98	62.687	134	50	0	1	134	1	134	1.4e-52	187	71.64
AfloOBP17_NP_001035296.1	XP_031773733.1	99	49.63	135	68	0	1	135	1	135	5.84e-39	149	63.7
AfloOBP17_NP_001035296.1	XP_012345075.2	98	50.746	134	66	0	1	134	1	134	4.49e-38	146	61.19
AfloOBP17_NP_001035296.1	XP_012344854.2	98	48.507	134	69	0	1	134	1	134	5.22e-35	137	59.7
AfloOBP17_NP_001035296.1	XP_003695913.3	99	45.185	135	74	0	1	135	4	138	6.47e-33	131	57.04
AfloOBP17_NP_001035296.1	XP_031773735.1	98	46.099	141	69	1	1	134	1	141	1.5e-32	130	56.74
AfloOBP17_NP_001035296.1	XP_031773740.1	97	44.361	133	73	1	1	132	1	133	8.3e-29	118	52.63
AfloOBP17_NP_001035296.1	XP_003695876.1	90	36.29	124	76	3	1	123	1	122	6.17e-16	78.7	47.58
AfloOBP17-like	XP_031773734.1	98	98.925	93	1	0	2	94	42	134	4.37e-55	189	100
AfloOBP17-like	XP_003695905.2	98	98.925	93	1	0	2	94	70	162	7.61e-54	188	100
AfloOBP17-like	XP_003695889.1	98	66.667	93	31	0	2	94	42	134	2.9e-36	137	76.34
AfloOBP17-like	XP_031773733.1	95	45.556	90	49	0	5	94	45	134	1.79e-21	94.4	62.22
AfloOBP17-like	XP_012345075.2	95	44.444	90	50	0	5	94	45	134	2.94e-19	87.6	57.78
AfloOBP17-like	XP_003695913.3	95	42.222	90	52	0	5	94	48	137	2.28e-17	81.7	54.44
AfloOBP17-like	XP_031773735.1	95	42.222	90	52	0	5	94	52	141	4.46e-17	80.8	56.67
AfloOBP17-like	XP_012344854.2	95	42.222	90	52	0	5	94	45	134	4.7e-17	80.8	56.67
AfloOBP17-like	XP_031773740.1	93	39.326	89	53	1	5	92	45	133	4.14e-14	71.5	50.56
AfloOBP17-like	XP_003695876.1	84	34.177	79	51	1	5	83	45	122	1.64e-08	54.1	48.1
AfloOBP19_NP_001035299.1	XP_031773733.1	99	100	135	0	0	1	135	1	135	8.45e-88	281	100
AfloOBP19_NP_001035299.1	XP_003695913.3	99	62.222	135	51	0	1	135	4	138	2.06e-51	184	68.89
AfloOBP19_NP_001035299.1	XP_012345075.2	98	59.701	134	54	0	1	134	1	134	7.53e-49	177	68.66
AfloOBP19_NP_001035299.1	XP_012344854.2	98	60.448	134	53	0	1	134	1	134	5.5e-48	174	67.16
AfloOBP19_NP_001035299.1	XP_031773735.1	98	57.447	141	53	1	1	134	1	141	1.47e-45	168	63.83
AfloOBP19_NP_001035299.1	XP_031773740.1	97	52.632	133	62	1	1	132	1	133	3.65e-40	152	62.41
AfloOBP19_NP_001035299.1	XP_003695889.1	98	51.493	134	65	0	1	134	1	134	6.43e-40	151	64.93
AfloOBP19_NP_001035299.1	XP_003695905.2	99	49.63	135	68	0	1	135	29	163	4.37e-38	147	63.7
AfloOBP19_NP_001035299.1	XP_031773734.1	89	49.18	122	62	0	14	135	14	135	2.21e-33	132	63.11
AfloOBP19_NP_001035299.1	XP_003695876.1	90	42.742	124	68	3	1	123	1	122	1.49e-19	89.7	50.81
AfloOBP19-like_NP_001035295.1_B	XP_031773733.1	96	96.552	29	1	0	1	29	107	135	9.11e-13	61.3	96.55
AfloOBP19-like_NP_001035295.1_B	XP_003695913.3	96	68.966	29	9	0	1	29	110	138	7.43e-08	47.3	72.41
AfloOBP19-like_NP_001035295.1_B	XP_031773734.1	96	55.172	29	13	0	1	29	107	135	4.14e-05	39.2	75.86
AfloOBP19-like_NP_001035295.1_B	XP_003695905.2	96	55.172	29	13	0	1	29	135	163	6.47e-05	38.8	75.86
AfloOBP19-like_NP_001035295.1_B	XP_003695889.1	86	65.385	26	9	0	3	28	109	134	0.000102	38	76.92
AfloOBP19-like_NP_001035295.1_B	XP_012345075.2	93	57.143	28	12	0	1	28	107	134	0.000407	36.3	60.71
AfloOBP19-like_NP_001035295.1_B	XP_012344854.2	93	57.143	28	12	0	1	28	107	134	0.001	35.4	64.29
AfloOBP19-like_NP_001035295.1_B	XP_031773735.1	93	57.143	28	12	0	1	28	114	141	0.001	35	64.29
AfloOBP19-like_NP_001035295.1_B	XP_031773740.1	86	53.846	26	12	0	1	26	108	133	0.001	35	69.23
AfloOBP21-like_NP_001035296.1	XP_012345075.2	100	99.259	135	0	1	1	135	1	134	8.03e-85	273	99.26
AfloOBP21-like_NP_001035296.1	XP_012344854.2	100	85.926	135	18	1	1	135	1	134	9.12e-73	241	89.63
AfloOBP21-like_NP_001035296.1	XP_031773735.1	100	81.69	142	18	2	1	135	1	141	4.95e-70	235	85.21
AfloOBP21-like_NP_001035296.1	XP_031773733.1	100	59.259	135	54	1	1	135	1	134	2.41e-47	172	68.15
AfloOBP21-like_NP_001035296.1	XP_003695905.2	100	50.37	135	66	1	1	135	29	162	4.93e-36	141	60.74
AfloOBP21-like_NP_001035296.1	XP_003695889.1	100	50.37	135	66	1	1	135	1	134	8.07e-36	139	62.22
AfloOBP21-like_NP_001035296.1	XP_003695913.3	100	48.889	135	68	1	1	135	4	137	8.83e-36	139	60
AfloOBP21-like_NP_001035296.1	XP_031773740.1	97	49.618	131	66	0	1	131	1	131	1.92e-35	138	58.78
AfloOBP21-like_NP_001035296.1	XP_031773734.1	90	46.721	122	64	1	14	135	14	134	2.18e-29	120	59.02
AfloOBP21-like_NP_001035296.1	XP_003695876.1	91	39.2	125	72	4	1	124	1	122	1.93e-15	77	48.8
AfloOBP21_NP_001035296.1	XP_012344854.2	99	100	135	0	0	1	135	1	135	5.49e-87	279	100
AfloOBP21_NP_001035296.1	XP_031773735.1	99	95.07	142	0	1	1	135	1	142	3.71e-84	272	95.07
AfloOBP21_NP_001035296.1	XP_012345075.2	98	86.567	134	18	0	1	134	1	134	2.76e-74	245	90.3
AfloOBP21_NP_001035296.1	XP_031773733.1	98	60.448	134	53	0	1	134	1	134	5.5e-48	174	67.16
AfloOBP21_NP_001035296.1	XP_003695913.3	98	49.254	134	68	0	1	134	4	137	1.94e-37	144	59.7
AfloOBP21_NP_001035296.1	XP_003695889.1	99	48.148	135	70	0	1	135	1	135	1.68e-34	135	60.74
AfloOBP21_NP_001035296.1	XP_003695905.2	98	48.507	134	69	0	1	134	29	162	2.86e-34	135	59.7
AfloOBP21_NP_001035296.1	XP_031773740.1	95	48.092	131	67	1	1	130	1	131	2.66e-33	132	57.25
AfloOBP21_NP_001035296.1	XP_031773734.1	98	47.015	134	71	0	1	134	1	134	1.13e-27	115	59.7
AfloOBP21_NP_001035296.1	XP_003695876.1	90	41.129	124	70	3	1	123	1	122	2.31e-18	86.3	49.19
